# msallsearchpy: Universal Search Engine with Enhanced Performance for High-Flow Quantitative LC-MS Proteomics

**DOI:** 10.64898/2026.10.16.759407

**Authors:** Mark V. Ivanov, Leyla A. Garibova, Daria D. Emekeeva, Valeriy I. Postoenko, Elizaveta M. Kazakova, Andrey A. Shelepchikov, Alexey V. Tretyakov, Irina A. Tarasova, Mikhail V. Gorshkov

## Abstract

Recent studies have demonstrated that the flow rates of a few µl/min can be a more efficient alternative to nanoLC-based proteome analysis. We present a novel search engine, msallsearchpy, applicable to data acquired using all existing proteome-wide acquisition methods including DIA, DDA and MS1-only, with enhanced efficiency for higher flow rate analysis. For the data acquired using Orbitrap FTMS at the flow rates of up to 400 µl/min, msallsearchpy demonstrates significantly improved identification and quantification performance compared with the state-of-the-art DDA and DIA alternatives. As one of the striking examples, msallsearchpy provides 2000 protein identifications for the DDA data acquired for 20 ng proteomic samples and flow rate of 50 µL/min, compared with the none by popular search engines. The results provide further support to the currently floating ideas in quantitative proteomics regarding the use of high-flow rates as a more efficient alternative to nanoLC.
