## Supplementary Table S1 for "msallsearchpy: Universal Search Engine with Enhanced Performance for High-Flow Quantitative LC-MS Proteomics"

### Sheet: Sheet1
Supplementary Table S1. A brief description of all data used in the study.
Figure	ProteomeXchange ID	FileName	Acuisition
S1; S2	PXD026600	RD139_Narrow_UPS1_50fmol_inj3	DIA
2A; S3; S4	PXD062536	10ul_Dilution_HeLa_200ng_1	DDA
2A; S3; S4	PXD062536	10ul_Dilution_HeLa_200ng_2	DDA
2A; S3; S4	PXD062536	10ul_Dilution_HeLa_200ng_3	DDA
2A; S3; S4	PXD062536	10ul_Dilution_HeLa_20ng_1	DDA
2A; S3; S4	PXD062536	10ul_Dilution_HeLa_20ng_2	DDA
2A; S3; S4	PXD062536	10ul_Dilution_HeLa_20ng_3	DDA
2A; S3; S4	PXD062536	10ul_Dilution_HeLa_2ug_1	DDA
2A; S3; S4	PXD062536	10ul_Dilution_HeLa_2ug_2	DDA
2A; S3; S4	PXD062536	10ul_Dilution_HeLa_2ug_3	DDA
2A; S3; S4	PXD062536	1_5_ul_Dilution_HeLa_200ng_1	DDA
2A; S3; S4	PXD062536	1_5_ul_Dilution_HeLa_200ng_2	DDA
2A; S3; S4	PXD062536	1_5_ul_Dilution_HeLa_200ng_3	DDA
2A; S3; S4	PXD062536	1_5_ul_Dilution_HeLa_20ng_1	DDA
2A; S3; S4	PXD062536	1_5_ul_Dilution_HeLa_20ng_2	DDA
2A; S3; S4	PXD062536	1_5_ul_Dilution_HeLa_20ng_3	DDA
2A; S3; S4	PXD062536	1_5_ul_Dilution_HeLa_2ug_1	DDA
2A; S3; S4	PXD062536	1_5_ul_Dilution_HeLa_2ug_2	DDA
2A; S3; S4	PXD062536	1_5_ul_Dilution_HeLa_2ug_3	DDA
2A; S3; S4	PXD062536	50ul_HeLa_200ng_1	DDA
2A; S3; S4	PXD062536	50ul_HeLa_200ng_2	DDA
2A; S3; S4	PXD062536	50ul_HeLa_200ng_3	DDA
2A; S3; S4	PXD062536	50ul_HeLa_20ng_1	DDA
2A; S3; S4	PXD062536	50ul_HeLa_20ng_2	DDA
2A; S3; S4	PXD062536	50ul_HeLa_20ng_3	DDA
2A; S3; S4	PXD062536	50ul_HeLa_2ug_1	DDA
2A; S3; S4	PXD062536	50ul_HeLa_2ug_2	DDA
2A; S3; S4	PXD062536	50ul_HeLa_2ug_3	DDA
2A; S3; S4	PXD062536	5ul_Dilution_HeLa_200ng_1	DDA
2A; S3; S4	PXD062536	5ul_Dilution_HeLa_200ng_2	DDA
2A; S3; S4	PXD062536	5ul_Dilution_HeLa_200ng_3	DDA
2A; S3; S4	PXD062536	5ul_Dilution_HeLa_20ng_1	DDA
2A; S3; S4	PXD062536	5ul_Dilution_HeLa_20ng_2	DDA
2A; S3; S4	PXD062536	5ul_Dilution_HeLa_20ng_3	DDA
2A; S3; S4	PXD062536	5ul_Dilution_HeLa_2ug_1	DDA
2A; S3; S4	PXD062536	5ul_Dilution_HeLa_2ug_2	DDA
2A; S3; S4	PXD062536	5ul_Dilution_HeLa_2ug_3	DDA
2B	PXD057525	JLe0056_1i5mm_15min_DN195_Jurkat_0i025uGuL_00i05uG_01	DDA
2B	PXD057525	JLe0056_1i5mm_15min_DN195_Jurkat_0i025uGuL_00i05uG_02	DDA
2B	PXD057525	JLe0056_1i5mm_15min_DN195_Jurkat_0i025uGuL_00i16uG_01	DDA
2B	PXD057525	JLe0056_1i5mm_15min_DN195_Jurkat_0i025uGuL_00i16uG_02	DDA
2B	PXD057525	JLe0056_1i5mm_15min_DN195_Jurkat_0i250uGuL_00i50uG_01	DDA
2B	PXD057525	JLe0056_1i5mm_15min_DN195_Jurkat_0i250uGuL_00i50uG_02	DDA
2B	PXD057525	JLe0056_1i5mm_15min_DN195_Jurkat_0i250uGuL_01i60uG_02	DDA
2B	PXD057525	JLe0056_1i5mm_15min_DN195_Jurkat_2i500uGuL_05i00uG_01	DDA
2B	PXD057525	JLe0056_1i5mm_15min_DN195_Jurkat_2i500uGuL_05i00uG_02	DDA
2B	PXD057525	JLe0061_1i5mm_60min_DN195_Jurkat_0i250uGuL_00i50uG_01	DDA
2B	PXD057525	JLe0061_1i5mm_60min_DN195_Jurkat_0i250uGuL_00i50uG_02	DDA
2B	PXD057525	JLe0061_1i5mm_60min_DN195_Jurkat_0i250uGuL_01i60uG_01	DDA
2B	PXD057525	JLe0061_1i5mm_60min_DN195_Jurkat_0i250uGuL_01i60uG_02	DDA
2B	PXD057525	JLe0061_1i5mm_60min_DN195_Jurkat_0i250uGuL_01i60uG_03	DDA
2B	PXD057525	JLe0061_1i5mm_60min_DN195_Jurkat_2i500uGuL_05i00uG_01	DDA
2B	PXD057525	JLe0061_1i5mm_60min_DN195_Jurkat_2i500uGuL_05i00uG_02	DDA
2B	PXD057525	JLe0061_1i5mm_60min_DN195_Jurkat_2i500uGuL_05i00uG_03	DDA
2B	PXD057525	JLe0061_1i5mm_60min_DN195_Jurkat_2i500uGuL_16i00uG_02	DDA
2B	PXD057525	JLe0061_1i5mm_60min_DN195_Jurkat_2i500uGuL_50i00uG_01	DDA
2B	PXD057525	JLe0061_1i5mm_60min_DN195_Jurkat_2i500uGuL_50i00uG_02	DDA
S5	PXD057525	JLe0056_1i0mm_15min_DN195_Jurkat_0i025uGuL_00i05uG_01	DDA
S5	PXD057525	JLe0056_1i0mm_15min_DN195_Jurkat_0i025uGuL_00i05uG_02	DDA
S5	PXD057525	JLe0056_1i0mm_15min_DN195_Jurkat_0i025uGuL_00i16uG_01	DDA
S5	PXD057525	JLe0056_1i0mm_15min_DN195_Jurkat_0i025uGuL_00i16uG_02	DDA
S5	PXD057525	JLe0056_1i0mm_15min_DN195_Jurkat_0i025uGuL_00i16uG_03	DDA
S5	PXD057525	JLe0056_1i0mm_15min_DN195_Jurkat_0i250uGuL_00i50uG_01	DDA
S5	PXD057525	JLe0056_1i0mm_15min_DN195_Jurkat_0i250uGuL_00i50uG_02	DDA
S5	PXD057525	JLe0056_1i0mm_15min_DN195_Jurkat_0i250uGuL_01i60uG_01	DDA
S5	PXD057525	JLe0056_1i0mm_15min_DN195_Jurkat_0i250uGuL_01i60uG_02	DDA
S5	PXD057525	JLe0056_1i0mm_15min_DN195_Jurkat_2i500uGuL_05i00uG_01	DDA
S5	PXD057525	JLe0056_1i0mm_15min_DN195_Jurkat_2i500uGuL_05i00uG_02	DDA
S5	PXD057525	JLe0061_1i0mm_60min_DN195_Jurkat_0i250uGuL_00i50uG_01	DDA
S5	PXD057525	JLe0061_1i0mm_60min_DN195_Jurkat_0i250uGuL_00i50uG_02	DDA
S5	PXD057525	JLe0061_1i0mm_60min_DN195_Jurkat_0i250uGuL_00i50uG_03	DDA
S5	PXD057525	JLe0061_1i0mm_60min_DN195_Jurkat_0i250uGuL_01i60uG_01	DDA
S5	PXD057525	JLe0061_1i0mm_60min_DN195_Jurkat_0i250uGuL_01i60uG_02	DDA
S5	PXD057525	JLe0061_1i0mm_60min_DN195_Jurkat_2i500uGuL_05i00uG_01	DDA
S5	PXD057525	JLe0061_1i0mm_60min_DN195_Jurkat_2i500uGuL_05i00uG_02	DDA
S5	PXD057525	JLe0061_1i0mm_60min_DN195_Jurkat_2i500uGuL_16i00uG_02	DDA
S5	PXD057525	JLe0061_1i0mm_60min_DN195_Jurkat_2i500uGuL_50i00uG_01	DDA
S5	PXD057525	JLe0061_1i0mm_60min_DN195_Jurkat_2i500uGuL_50i00uG_02	DDA
2C	PXD069554	SJ145_SJ144Jurkatdig_0i1ugul_0i16ug_0i1FA_01	DDA
2C	PXD069554	SJ145_SJ144Jurkatdig_0i1ugul_0i16ug_0i1FA_02	DDA
2C	PXD069554	SJ145_SJ144Jurkatdig_0i1ugul_0i16ug_0i1FA_03	DDA
2C	PXD069554	SJ145_SJ144Jurkatdig_0i1ugul_0i16ug_0i5PA_01	DDA
2C	PXD069554	SJ145_SJ144Jurkatdig_0i1ugul_0i16ug_0i5PA_02	DDA
2C	PXD069554	SJ145_SJ144Jurkatdig_0i1ugul_0i16ug_0i5PA_03	DDA
2C	PXD069554	SJ145_SJ144Jurkatdig_0i1ugul_0i5ug_0i1FA_01	DDA
2C	PXD069554	SJ145_SJ144Jurkatdig_0i1ugul_0i5ug_0i1FA_02	DDA
2C	PXD069554	SJ145_SJ144Jurkatdig_0i1ugul_0i5ug_0i1FA_03	DDA
2C	PXD069554	SJ145_SJ144Jurkatdig_0i1ugul_0i5ug_0i5PA_01	DDA
2C	PXD069554	SJ145_SJ144Jurkatdig_0i1ugul_0i5ug_0i5PA_02	DDA
2C	PXD069554	SJ145_SJ144Jurkatdig_0i1ugul_0i5ug_0i5PA_03	DDA
2C	PXD069554	SJ145_SJ144Jurkatdig_1i0ugul_16i0ug_0i1FA_01	DDA
2C	PXD069554	SJ145_SJ144Jurkatdig_1i0ugul_16i0ug_0i1FA_02	DDA
2C	PXD069554	SJ145_SJ144Jurkatdig_1i0ugul_16i0ug_0i1FA_03	DDA
2C	PXD069554	SJ145_SJ144Jurkatdig_1i0ugul_16i0ug_0i5PA_01	DDA
2C	PXD069554	SJ145_SJ144Jurkatdig_1i0ugul_16i0ug_0i5PA_02	DDA
2C	PXD069554	SJ145_SJ144Jurkatdig_1i0ugul_16i0ug_0i5PA_03	DDA
2C	PXD069554	SJ145_SJ144Jurkatdig_1i0ugul_1i6ug_0i1FA_01	DDA
2C	PXD069554	SJ145_SJ144Jurkatdig_1i0ugul_1i6ug_0i1FA_02	DDA
2C	PXD069554	SJ145_SJ144Jurkatdig_1i0ugul_1i6ug_0i1FA_03	DDA
2C	PXD069554	SJ145_SJ144Jurkatdig_1i0ugul_1i6ug_0i5PA_01	DDA
2C	PXD069554	SJ145_SJ144Jurkatdig_1i0ugul_1i6ug_0i5PA_02	DDA
2C	PXD069554	SJ145_SJ144Jurkatdig_1i0ugul_1i6ug_0i5PA_03	DDA
2C	PXD069554	SJ145_SJ144Jurkatdig_1i0ugul_5i0ug_0i1FA_01	DDA
2C	PXD069554	SJ145_SJ144Jurkatdig_1i0ugul_5i0ug_0i1FA_02	DDA
2C	PXD069554	SJ145_SJ144Jurkatdig_1i0ugul_5i0ug_0i1FA_03	DDA
2C	PXD069554	SJ145_SJ144Jurkatdig_1i0ugul_5i0ug_0i5PA_01	DDA
2C	PXD069554	SJ145_SJ144Jurkatdig_1i0ugul_5i0ug_0i5PA_02	DDA
2C	PXD069554	SJ145_SJ144Jurkatdig_1i0ugul_5i0ug_0i5PA_03	DDA
3A	XXX	A549_500ng_B_C_48_1	DIA
3A	XXX	A549_500ng_B_C_48_2	DIA
3A	XXX	A549_500ng_B_C_48_4	DIA
3A	XXX	A549_500ng_B_T_48_1	DIA
3A	XXX	A549_500ng_B_T_48_2	DIA
3A	XXX	A549_500ng_B_T_48_4	DIA
3A	XXX	A549_5ug_B_C_48_1	DIA
3A	XXX	A549_5ug_B_C_48_2	DIA
3A	XXX	A549_5ug_B_C_48_3	DIA
3A	XXX	A549_5ug_B_T_48_1	DIA
3A	XXX	A549_5ug_B_T_48_2	DIA
3A	XXX	A549_5ug_B_T_48_4	DIA
3B	XXX	PISA_C1_500	DIA
3B	XXX	PISA_C2_500	DIA
3B	XXX	PISA_C3_500	DIA
3B	XXX	PISA_C4_500	DIA
3B	XXX	PISA_T1_500	DIA
3B	XXX	PISA_T2_500	DIA
3B	XXX	PISA_T3_500	DIA
3B	XXX	PISA_T4_500	DIA
3B	PXD050784	20191129_LUMOS1_nLC11_TSB_SA_DIA_CEN_D1	DIA
3B	PXD050784	20191129_LUMOS1_nLC11_TSB_SA_DIA_CEN_D2	DIA
3B	PXD050784	20191129_LUMOS1_nLC11_TSB_SA_DIA_CEN_D3	DIA
3B	PXD050784	20191129_LUMOS1_nLC11_TSB_SA_DIA_CEN_S1	DIA
3B	PXD050784	20191129_LUMOS1_nLC11_TSB_SA_DIA_CEN_S2	DIA
3B	PXD050784	20191129_LUMOS1_nLC11_TSB_SA_DIA_CEN_S3	DIA
4; S6	PXD070049	LFQ_Astral_DDA_15min_250pg_Condition_A_REP1	DDA
4; S6	PXD070049	LFQ_Astral_DDA_15min_250pg_Condition_A_REP2	DDA
4; S6	PXD070049	LFQ_Astral_DDA_15min_250pg_Condition_A_REP3	DDA
4; S6	PXD070049	LFQ_Astral_DDA_15min_250pg_Condition_A_REP4	DDA
4; S6	PXD070049	LFQ_Astral_DDA_15min_250pg_Condition_A_REP5	DDA
4; S6	PXD070049	LFQ_Astral_DDA_15min_250pg_Condition_A_REP6	DDA
4; S6	PXD070049	LFQ_Astral_DDA_15min_250pg_Condition_B_REP1	DDA
4; S6	PXD070049	LFQ_Astral_DDA_15min_250pg_Condition_B_REP2	DDA
4; S6	PXD070049	LFQ_Astral_DDA_15min_250pg_Condition_B_REP3	DDA
4; S6	PXD070049	LFQ_Astral_DDA_15min_250pg_Condition_B_REP4	DDA
4; S6	PXD070049	LFQ_Astral_DDA_15min_250pg_Condition_B_REP5	DDA
4; S6	PXD070049	LFQ_Astral_DDA_15min_250pg_Condition_B_REP6	DDA
4; S6	PXD070049	LFQ_Astral_DDA_5min_250pg_Condition_A_REP1	DDA
4; S6	PXD070049	LFQ_Astral_DDA_5min_250pg_Condition_A_REP2	DDA
4; S6	PXD070049	LFQ_Astral_DDA_5min_250pg_Condition_A_REP3	DDA
4; S6	PXD070049	LFQ_Astral_DDA_5min_250pg_Condition_A_REP4	DDA
4; S6	PXD070049	LFQ_Astral_DDA_5min_250pg_Condition_A_REP5	DDA
4; S6	PXD070049	LFQ_Astral_DDA_5min_250pg_Condition_A_REP6	DDA
4; S6	PXD070049	LFQ_Astral_DDA_5min_250pg_Condition_B_REP1	DDA
4; S6	PXD070049	LFQ_Astral_DDA_5min_250pg_Condition_B_REP2	DDA
4; S6	PXD070049	LFQ_Astral_DDA_5min_250pg_Condition_B_REP3	DDA
4; S6	PXD070049	LFQ_Astral_DDA_5min_250pg_Condition_B_REP4	DDA
4; S6	PXD070049	LFQ_Astral_DDA_5min_250pg_Condition_B_REP5	DDA
4; S6	PXD070049	LFQ_Astral_DDA_5min_250pg_Condition_B_REP6	DDA
4; S6	PXD070049	LFQ_Astral_DIA_Optimized_DI_15min_250pg_Condition_A_REP1	DIA
4; S6	PXD070049	LFQ_Astral_DIA_Optimized_DI_15min_250pg_Condition_A_REP2	DIA
4; S6	PXD070049	LFQ_Astral_DIA_Optimized_DI_15min_250pg_Condition_A_REP3	DIA
4; S6	PXD070049	LFQ_Astral_DIA_Optimized_DI_15min_250pg_Condition_A_REP4	DIA
4; S6	PXD070049	LFQ_Astral_DIA_Optimized_DI_15min_250pg_Condition_A_REP5	DIA
4; S6	PXD070049	LFQ_Astral_DIA_Optimized_DI_15min_250pg_Condition_A_REP6	DIA
4; S6	PXD070049	LFQ_Astral_DIA_Optimized_DI_15min_250pg_Condition_B_REP1	DIA
4; S6	PXD070049	LFQ_Astral_DIA_Optimized_DI_15min_250pg_Condition_B_REP2	DIA
4; S6	PXD070049	LFQ_Astral_DIA_Optimized_DI_15min_250pg_Condition_B_REP3	DIA
4; S6	PXD070049	LFQ_Astral_DIA_Optimized_DI_15min_250pg_Condition_B_REP4	DIA
4; S6	PXD070049	LFQ_Astral_DIA_Optimized_DI_15min_250pg_Condition_B_REP5	DIA
4; S6	PXD070049	LFQ_Astral_DIA_Optimized_DI_15min_250pg_Condition_B_REP6	DIA
4; S6	PXD070049	LFQ_Astral_DIA_Optimized_DI_5min_250pg_Condition_A_REP1	DIA
4; S6	PXD070049	LFQ_Astral_DIA_Optimized_DI_5min_250pg_Condition_A_REP2	DIA
4; S6	PXD070049	LFQ_Astral_DIA_Optimized_DI_5min_250pg_Condition_A_REP3	DIA
4; S6	PXD070049	LFQ_Astral_DIA_Optimized_DI_5min_250pg_Condition_A_REP4	DIA
4; S6	PXD070049	LFQ_Astral_DIA_Optimized_DI_5min_250pg_Condition_A_REP5	DIA
4; S6	PXD070049	LFQ_Astral_DIA_Optimized_DI_5min_250pg_Condition_A_REP6	DIA
4; S6	PXD070049	LFQ_Astral_DIA_Optimized_DI_5min_250pg_Condition_B_REP1	DIA
4; S6	PXD070049	LFQ_Astral_DIA_Optimized_DI_5min_250pg_Condition_B_REP2	DIA
4; S6	PXD070049	LFQ_Astral_DIA_Optimized_DI_5min_250pg_Condition_B_REP3	DIA
4; S6	PXD070049	LFQ_Astral_DIA_Optimized_DI_5min_250pg_Condition_B_REP4	DIA
4; S6	PXD070049	LFQ_Astral_DIA_Optimized_DI_5min_250pg_Condition_B_REP5	DIA
4; S6	PXD070049	LFQ_Astral_DIA_Optimized_DI_5min_250pg_Condition_B_REP6	DIA

### Sheet: Sheet2
	PXD062536	RD139_Wide_UPS1_50fmol_inj1	DDA	0.3		HeLa	QE HF-X	60	60
	PXD026600	RD139_Ecoli_UPS1_200fmol_HCDOT	DDA			UPS1 spike in E. coli	QE HF	90	120
	PXD046417	20230803_AST1_Neo1_UHG_7min_DIA_RR_2_4th_027	DIA			Human Brain Sample	Astral	7	240
	PXD000279	20130510_EXQ1_IgPa_QC_UPS1_02	DDA			UPS1 spike in E. coli	Q Exactive	240	-
	PXD029853	120min_oDIA-FAIMS_HEK293_1500ng_CV-45V_IT100OT90_2	DIA			HEK293 cell digest	Exploris 480	120	15
	PXD023613	20201211_sswath_1min_5ug_2-Sample006	DIA			HeLa cell digest	TripleTOF 6600	1	40
